# The minimal endosymbiosis between *Spurilla braziliana* (Aeolidiidae, Nudibranchia) and Symbiodiniaceae

**DOI:** 10.1101/2025.07.17.665303

**Authors:** Hideaki Mizobata, Kenji Tomita, Ryo Yonezawa, Kentaro Hayashi, Kazutoshi Yoshitake, Shigeharu Kinoshita, Shuichi Asakawa

**Affiliations:** Department of Aquatic Bioscience, Graduate School of Agricultural and Life Sciences, the University of Tokyo, Bunkyo-ku, Tokyo, 113-8657 Japan; Technology Advancement Center, Graduate School of Agricultural and Life Sciences, the University of Tokyo, Bunkyo-ku, Tokyo, 113-8657 Japan; College of Bioresource Sciences, Nihon University, Fujisawa, Kanagawa, 252-0880 Japan; School of Marine Biosciences, Kitasato University, Minami-ku, Sagamihara-shi, Kanagawa, 252-0374 Japan

**Keywords:** Endosymbiosis, Nudibranch, Symbiodiniaceae, Photosymbiosis, Histology, Metagenomics

## Abstract

Symbiotic relationships between dinoflagellates of the family Symbiodiniaceae and marine invertebrates underpin the functioning of certain shallow-water marine ecosystems. Although the Symbiodiniaceae-Cladobranchia nudibranch association has been proposed as a promising model for symbiosis research, interspecific variation in the extent of this association remains poorly resolved. Here, we assessed the algal symbiotic characteristics of the nudibranch *Spurilla braziliana*. Histological analyses revealed limited branching of the digestive gland and the presence of intact Symbiodiniaceae cells within lysosome-rich epithelial digestive cells. Metagenomic profiling further showed a complete absence of *Endozoicomonas*—bacteria typically linked to Symbiodiniaceae symbioses—in this species. These findings indicate that *S. braziliana* can harbor Symbiodiniaceae but exhibits only primitive morphological and microbial adaptations to the symbiotic state. Collectively, these results provide new insights into the evolutionary and structural diversity of nudibranch–algal symbioses.
