## Supplementary Data 1 for "The minimal endosymbiosis between *Spurilla braziliana* (Aeolidiidae, Nudibranchia) and Symbiodiniaceae"

### Sheet: Sheet1
gene	tree
COI	(A_contig_from_Spurilla_braziliana:0.0018902851,CladeA_A13_JN557910.1:0.0000028518,(CladeA_A3_JN557913.1:0.0037941022,((CladeA_A2_JN557911.1:0.0000028518,CladeA_A2_JN557912.1:0.0000028518)100:0.0035124306,(CladeE_E1_JN557909.1:0.0179838747,(((((((((CladeC_C1_JN557891.1:0.0009392284,((CladeF4_F4.1_JQ277961.1:0.0000028518,CladeF4_F4.8_JQ277962.1:0.0009393585)69:0.0009395029,(CladeC_C15_JN557892.1:0…
cob	(A_contig_from_Spurilla_braziliana:0.0000000000,(CladeA_A3_JN557965.1:0.0000026827,((CladeA_A2_JN557963.1:0.0000026827,CladeA_A2_JN557964.1:0.0000026827)100:0.0000026827,((((CladeC_C1_JN557943.1:0.0035356660,(((CladeC_C15_JN557944.1:0.0000026827,CladeC_C91_JN557946.1:0.0035281987)65:0.0002295102,(((((CladeH_H1_JN557947.1:0.0000000000,CladeF3_F3.2_JQ277982.1:0.0000000000):0.0000000000,CladeF3_F3.1…
