## Supplementary Table 1 for "The minimal endosymbiosis between *Spurilla braziliana* (Aeolidiidae, Nudibranchia) and Symbiodiniaceae"

### Sheet: Algal Symbiosis
Genus	Specie	Synonym	Algae in digestive gland	Reference	DOI
Aeolidia	campbellii	Aeolidia serotina Eolis campbellii
	collaris	-
	filomenae	-
	libitinaria	-
	loui	-
	papillosa	Aeolidia papillosa var. pacifica Aeolidiella papillosa Aeolis lesliana Aeolis murrayana Doris bodoensis Doris vermigera Eolis farinacea Eolis obtusalis Eolis papillosa Eolis plumata Eolis rosea Limax papillosus	○	McFarland and Muller-Parker, 1993	https://doi.org/10.2307/1542230
Aeolidiella	albopunctata	-
	alderi	Aeolidiella soemmeringii Aeolidiella soemmeringii var. mediterranea Eolidia soemmeringii Eolis alderi	○	Marín and Ros, 1991	https://doi.org/10.1093/mollus/57.Supplement_Part_4.87
	drusilla	-
	glauca	Eolidina paradoxum Eolis angulata Eolis glauca Eolis inornata Eolis pallidula	○	Rousseau, 1934, 1935 (cited in Wägele and Johnsen, 2001)	https://doi.org/10.1078/1439-6092-00016
	rubra	Cavolina rubra
	sanguinea	Eolis sanguinea
Aeolidiopsis	harrietae	Baeolidia harrietae	○	Rudman, 1982	https://doi.org/10.1111/j.1096-3642.1982.tb01146.x
	palythoae	Baeolidia palythoae
	ransoni	Baeolidia ransoni	○	Rudman, 1982	https://doi.org/10.1111/j.1096-3642.1982.tb01146.x
Anteaeolidiella	cacaotica	Aeolidia foulisi Aeolidiella bassethulli Aeolidiella hulli Aeolis foulisi Anteaeolidiella foulisi Eolis cacaotica
	chromosoma	Aeolidiella chromosoma Spurilla chromosoma
	decorus	-
	fijensis	-
	indica	Aeolidiella indica
	ireneae	-
	lurana	Aeolidiella lurana
	oliviae	Aeolidiella oliviae Spurilla oliviae
	orientalis	Aeolidiella orientalis Eolidina mannarensis
	poshitra	-
	saldanhensis	Aeolidiella multicolor Aeolidiella saldanhensis
	takanosimensis	Aeolidiella orientalis takanosimensis Aeolidiella takanosimensis Spurilla risbeci
Baeolidia	australis	Spurilla australis	○	Rudman, 1982	https://doi.org/10.1111/j.1096-3642.1982.tb01146.x
	chaka	Berghia chaka
	cryoporos	-
	dela	Berghia dela
	gracilis	-
	japonica	Berghia japonica
	lunaris	-
	macleayi	Aeolis macleayi Spurilla macleayi
	major	-
	moebii	Baeolidia major amakusana Berghia major Spurilla major	○	Rudman, 1982	https://doi.org/10.1111/j.1096-3642.1982.tb01146.x
				Kempf, 1984	https://doi.org/10.2307/1541435
	quoyi	-
	rieae	-	○	CABRITO et al., 2022	https://dx.doi.org/10.21411/CBM.A.92E8654F
	salaamica	Berghia salaamica Spurilla salaamica	×	Rudman, 1982	https://doi.org/10.1111/j.1096-3642.1982.tb01146.x
	scottjohnsoni	-
	variabilis	-
Berghia	agari	Facelina agari Millereolidia agari
	amakusana	Thordisa amakusana
	coerulescens	Berghia modesta Eolidia coerulescens Eolidia souleyeti Eolidia souleyetii Eolis peregrina Spurilla coerulescens	○	Marín and Ros, 1991	https://doi.org/10.1093/mollus/57.Supplement_Part_4.87
				Carmona et al., 2014	https://doi.org/10.1093/mollus/eyu031
	columbina	Spurilla columbina
	creutzbergi	Millereolidia ritmica Milleria ritmica Spurilla creutzbergi
	dakariensis	Aeolidiella benteva Anteaeolidiella benteva Baeolidia benteva Berghia benteva Spurilla dakariensis
	ghanensis	-
	marcusi	-
	marinae	-
	norvegica	-
	rissodominguezi	-
	stephanieae	Aeolidiella stephanieae	○	Monteiro et al., 2019	https://doi.org/10.1007/s13199-019-00632-4
			○	Carmona et al., 2014	https://doi.org/10.1093/mollus/eyu031
	verrucicornis	Eolidia cavolinii Eolis grossularia Facelina variegata Flabellina verrucicornis Spurilla margaritae Spurilla verrucicornis	○	Kempf, 1991	https://doi.org/10.1093/mollus/57.Supplement_Part_4.75
				Marín and Ros, 1991	https://doi.org/10.1093/mollus/57.Supplement_Part_4.87
Bulbaeolidia	alba	Aeolidiella alba Spurilla alba	○	Carmona et al., 2017	http://dx.doi.org/10.1093/MOLLUS/EYX027
				Burghardt and Wägele, 2006	http://dx.doi.org/10.18195/issn.0313-122x.69.2006.001-009
	japonica	Aeolidiella japonica Spurilla japonica	○	Carmona et al., 2017	http://dx.doi.org/10.1093/MOLLUS/EYX027
	oasis	-
	paulae	-
	sulphurea	-
Cerberilla	affinis	Cerberilla annulata affinis
	africana	-
	albopunctata	-
	ambonensis	-	×	Wägele and Johnsen, 2001	https://doi.org/10.1078/1439-6092-00016
	annulata	Eolidia annulata
	asamusiensis	-
	bernadettae	Cerberilla bernadetti
	chavezi	-
	incola	-
	longibranchus	Aeolis longibranchus
	longicirrha	-
	misyuki	-
	moebii	Fenrisia moebii
	mosslandica	-
	potiguara	-
	pungoarena	-
	tanna	-
Limenandra	barnosii	-
	confusa	-
	evanescenti	-
	fusiformis	Baeolidia fusiformis
	nodosa	Baeolidia nodosa	○	Burghardt and Wägele, 2006	http://dx.doi.org/10.18195/issn.0313-122x.69.2006.001-009
	rosanae	-
Spurilla	braziliana	Eolidina gabriellae Spurilla gabriellae	△	Carmona et al., 2014	https://doi.org/10.1111/zoj.12098
	croisicensis	Aeolidiella croisicensis Spurilla onubensis	○	Rousseau, 1935 (cited in Wägele and Johnsen, 2001)	https://doi.org/10.1078/1439-6092-00016
	dupontae	-
	neapolitana	Eolis neapolitana Eolis alderiana Eolis conspersa Flabellina inornata Spurilla mograbina Spurilla vayssierei	○	Marín and Ros, 1991	https://doi.org/10.1093/mollus/57.Supplement_Part_4.87
				Carmona et al., 2014	https://doi.org/10.1111/zoj.12098
	sargassicola	Facelina sargassicola	○	Carmona et al., 2014	https://doi.org/10.1111/zoj.12098
Zeusia	herculea	Aeolidia farallonensis Aeolidia herculea Aeolis grandis Zeusia grandis
	hyperborea	-

### Sheet: Phylogeny
Taxon	Phylogeny	Position Unidentified species	Reference	DOI
Aeolidia	(Aeolidia filomenae, (Aeolidia campbellii, Aeolidia loui, Aeolidia papillosa));	Aeolidia collaris, Aeolidia libitinaria	Kienberger et al., 2016	https://doi.org/10.1111/zoj.12379
Aeolidiella	(Aeolidiella sanguinea, Aeolidiella alderi);	Aeolidiella albopunctata, Aeolidiella drusilla, Aeolidiella glauca, Aeolidiella rubra	Carmona et al., 2013	https://doi.org/10.1371/journal.pone.0063000
Aeolidiopsis	-	Aeolidiopsis harrietae, Aeolidiopsis palythoae, Aeolidiopsis ransoni
Anteaeolidiella	((Anteaeolidiella oliviae, Anteaeolidiella chromosoma),(Anteaeolidiella fijensis, (Anteaeolidiella ireneae, ((Anteaeolidiella poshitra, Anteaeolidiella takanosimensis), (Anteaeolidiella cacaotica, (Anteaeolidiella lurana, Anteaeolidiella saldanhensis))))));	Anteaeolidiella decorus, Anteaeolidiella indica, Anteaeolidiella orientalis	Carmona et al., 2017	https://doi.org/10.1007/s12526-016-0507-0
Baeolidia	(Beolidia moebii, (Baeolidia valiabilis, (Baeolidia salaamica, (Baeolidia rieae, (Baeolidia japonica, Baeolidia scottjohnsoni)))));	Baeolidia australis, Baeolidia chaka, Baeolidia cryoporos, Baeolidia dela, Baeolidia gracilis, Baeolidia lunaris, Baeolidia macleayi, Baeolidia quoyi	Carmona et al., 2014	http://dx.doi.org/10.11646/zootaxa.3802.4.5
Berghia	(((((((Berghia stephanieae, Berghia rissodominguezi),(Berghia columbina, Berghia marinae)), Berghia coerulescens), Berghia marcusi), Berghia verrucicornis), Berghia dakariensis), Berghia creutzbergi);	Berghia agari, Berghia amakusana, Berghia ghanensis, Berghia norvegica	Carmona et al., 2014	https://doi.org/10.1093/mollus/eyu031
Bulbaeolidia	((Bulbaeolidia paulae, Bulbaeolidia japonica),(Bulbaeolidia alba, (Bulbaeolidia oasis, Bulbaeolidia sulphurea)));	-	Carmona et al., 2017	https://doi.org/10.1093/mollus/eyx027
Cerberilla	?	Cerberilla affinis, Cerberilla africana, Cerberilla albopunctata, Cerberilla ambonensis, Cerberilla annulata, Cerberilla asamusiensis, Cerberilla bernadettae, Cerberilla chavezi, Cerberilla incola, Cerberilla longibranchus, Cerberilla longicirrha, Cerberilla misyuki, Cerberilla moebii, Cerberilla mosslandica, Cerberilla potiguara, Cerberilla pungoarena, Cerberilla tanna	Carmona et al., 2013	https://doi.org/10.1371/journal.pone.0063000
Limenandra	(Limenandra rosanae, ((Limenandra fusiformis, Limenandra barsonii), (Limenandra nodosa, Limenandra confusa)));	Limenandra evanescenti	Carmona et al., 2014	https://doi.org/10.1007/s10152-013-0367-y
Spurilla	((Spurilla braziliana, Spurilla dupontae),(Spurilla neapolitana, Spurilla sargassicola));	Spurilla croisicensis	Carmona et al., 2014	https://doi.org/10.1111/zoj.12098
Zeusia	(Zeusia herculea, Zeusia hyperborea);	-	only 2 species exist
Aeolidiidae	((((Spurilla, Beolidia), Berghia),(Limenandra, ((Bulbaeolidia, Aeolidia), Aeolidiella))),Anteaeolidiella)		Carmona et al., 2013	https://doi.org/10.1371/journal.pone.0063000
			Karmeinski et al., 2021	https://doi.org/10.1186/s12862-021-01944-0
Merged	((((((Spurilla braziliana,Spurilla dupontae),(Spurilla neapolitana,Spurilla sargassicola)), (Beolidia moebii,(Baeolidia valiabilis,(Baeolidia salaamica, (Baeolidia rieae,(Baeolidia japonica,Baeolidia scottjohnsoni)))))),(((((((Berghia stephanieae,Berghia rissodominguezi),(Berghia columbina,Berghia marinae)),Berghia coerulescens),Berghia marcusi),Berghia verrucicornis),Berghia dakariensis),Berghia…
